# Genomic and local microenvironment effects shaping epithelial-to-mesenchymal trajectories in cancer

**DOI:** 10.1101/2021.07.23.453584

**Authors:** Guidantonio Malagoli Tagliazucchi, Anna J Wiecek, Eloise Withnell, Maria Secrier

## Abstract

The epithelial to mesenchymal transition (EMT) is a key cellular process underlying cancer progression, with multiple intermediate states whose molecular hallmarks remain poorly characterized. To fill this gap, we explored EMT trajectories in 7,180 tumours of epithelial origin and identified three macro-states with prognostic and therapeutic value, attributable to epithelial, hybrid E/M and mesenchymal phenotypes. We show that the hybrid state is remarkably stable and linked with increased aneuploidy and APOBEC mutagenesis. We further employed spatial transcriptomics and single cell datasets to show that local effects impact EMT transformation through the establishment of distinct interaction patterns with cytotoxic, NK cells and fibroblasts in the tumour microenvironment. Additionally, we provide an extensive catalogue of genomic events underlying distinct evolutionary constraints on EMT transformation. This study sheds light on the aetiology of distinct stages along the EMT trajectory, and highlights broader genomic and environmental hallmarks shaping the mesenchymal transformation of primary tumours.
