## Supplementary Tables for "Genomic and local microenvironment effects shaping epithelial-to-mesenchymal trajectories in cancer": SupplementaryTableS3.xlsx

### Sheet: Sheet1
	EPI	hEMT	MES
Hypoxia (+) and CD44 (+)	387 (5%)	1409 (20%)	347 (5%)
Hypoxia (+) and CD44 (-)	636 (9%)	544 (8%)	333 (5%)
Hypoxia (-) and CD44 (+)	598 (8%)	555 (8%)	175 (2%)
Hypoxia (-) and CD44 (-)	1459 (20%)	348 (5%)	151 (2%)
