## Supplementary Tables for "Genomic and local microenvironment effects shaping epithelial-to-mesenchymal trajectories in cancer": SupplementaryTableS4.xlsx

### Sheet: LASSO_MARKERS
Comparison	Gene	Alteration	Mean contribution	Effect on phenotype	Genes in arm (from COSMIC)
MES-EPI	ARHGAP26	AMP	0.154298	positive	#N/A
MES-EPI	BAP1	DEL	-0.0895826	negative	#N/A
MES-EPI	CDC73	AMP	-0.089708	negative	#N/A
MES-EPI	CHIC2	SNV	1.03177	positive	#N/A
MES-EPI	ECT2L	DEL	0.114263	positive	#N/A
MES-EPI	ELK4	AMP	-0.108268	negative	#N/A
MES-EPI	ELL	AMP	0.152461	positive	#N/A
MES-EPI	ERBB2	AMP	-0.262061	negative	#N/A
MES-EPI	ERBB3	SNV	-0.33412	negative	#N/A
MES-EPI	FLT4	AMP	0.25111	positive	#N/A
MES-EPI	IKZF3	AMP	-0.0621221	negative	#N/A
MES-EPI	KDM5C	DEL	0.0536987	positive	#N/A
MES-EPI	PRDM1	DEL	0.100718	positive	#N/A
MES-EPI	RB1	SNV	0.293378	positive	#N/A
MES-EPI	SMC1A	DEL	0.0837238	positive	#N/A
MES-EPI	TFG	AMP	-0.066433	negative	#N/A
MES-EPI	TFG	DEL	-0.154547	negative	#N/A
MES-EPI	TMPRSS2	DEL	0.0960135	positive	#N/A
MES-EPI	TRIM24	SNV	0.338304	positive	#N/A
MES-EPI	VHL	SNV	0.488863	positive	#N/A
MES-EPI	17p	del	0.0986892	positive	YWHAE,USP6,RABEP1,TP53,PER1,GAS7,MAP2K4,NCOR1,FLCN,SPECC1
MES-EPI	6p	del	0.135724	positive	IRF4,DEK,TRIM27,HLA-A,POU5F1,DAXX,HMGA1,FANCE,SRSF3,CDKN1A,PIM1,TFEB,CCND3,HSP90AB1,NFKBIE,BMP5
MES-EPI	ZNRF3	DEL	-0.0945665	negative	#N/A
MES-EPI	ZRSR2	DEL	0.212678	positive	#N/A
MIX-EPI	ABI1	DEL	-0.0657819	negative	#N/A
MIX-EPI	BTG1	SNV	-0.13867	negative	#N/A
MIX-EPI	CD209	SNV	-0.17222	negative	#N/A
MIX-EPI	CDKN2A	DEL	-0.0506191	negative	#N/A
MIX-EPI	CTNNB1	DEL	-0.117977	negative	#N/A
MIX-EPI	EPAS1	DEL	0.0703183	positive	#N/A
MIX-EPI	ERCC3	DEL	0.0381335	positive	#N/A
MIX-EPI	ETV6	SNV	0.100224	positive	#N/A
MIX-EPI	EWSR1	SNV	0.121806	positive	#N/A
MIX-EPI	FGFR3	SNV	-0.0544181	negative	#N/A
MIX-EPI	FNBP1	SNV	-0.248618	negative	#N/A
MIX-EPI	FOXO3	DEL	0.0348597	positive	#N/A
MIX-EPI	Genome	doublings	-0.0469069	negative	#N/A
MIX-EPI	GPHN	AMP	0.0588256	positive	#N/A
MIX-EPI	HRAS	SNV	0.120902	positive	#N/A
MIX-EPI	KLF6	DEL	-0.0623753	negative	#N/A
MIX-EPI	LMO1	AMP	0.0439231	positive	#N/A
MIX-EPI	MED12	SNV	0.0534881	positive	#N/A
MIX-EPI	MN1	AMP	0.0554864	positive	#N/A
MIX-EPI	NCKIPSD	AMP	-0.0831065	negative	#N/A
MIX-EPI	NTRK3	SNV	0.0611195	positive	#N/A
MIX-EPI	OR2T8	SNV	0.108941	positive	#N/A
MIX-EPI	PIK3CA	DEL	0.0791574	positive	#N/A
MIX-EPI	PPP6C	AMP	0.0349515	positive	#N/A
MIX-EPI	RAF1	AMP	-0.0843205	negative	#N/A
MIX-EPI	RGPD3	DEL	0.0708356	positive	#N/A
MIX-EPI	SETD2	DEL	-0.057741	negative	#N/A
MIX-EPI	SMAD4	DEL	-0.0397933	negative	#N/A
MIX-EPI	SMAD4	SNV	0.0666939	positive	#N/A
MIX-EPI	SUFU	AMP	-0.117501	negative	#N/A
MIX-EPI	TFPT	SNV	0.250604	positive	#N/A
MIX-EPI	TGFBR2	DEL	-0.106359	negative	#N/A
MIX-EPI	TMPRSS2	SNV	-0.105405	negative	#N/A
MIX-EPI	TP63	AMP	0.0315517	positive	#N/A
MIX-EPI	TRIM24	AMP	-0.0347714	negative	#N/A
MIX-EPI	UBR5	AMP	0.0419132	positive	#N/A
MIX-EPI	10p	amp	-0.043929	negative	LARP4B,KLF6,GATA3,MLLT10,ABI1,ZEB1,KIF5B
MIX-EPI	17q	amp	-0.0580221	negative	NF1,SUZ12,TAF15,MLLT6,LASP1,CDK12,ERBB2,RARA,CCR7,SMARCE1,STAT5B,STAT3,BRCA1,ETV4,SPOP,KAT7,COL1A1,HLF,MSI2,RNF43,CLTC,PPM1D,BRIP1,CD79B,DDX5,AXIN2,PRKAR1A,SRSF2,CANT1,RNF213,ASPSCR1
MIX-EPI	3p	del	-0.0762001	negative	SRGAP3,FANCD2,VHL,PPARG,RAF1,FBLN2,XPC,TGFBR2,CCR4,MLH1,MYD88,CTNNB1,SETD2,NCKIPSD,RHOA,BAP1,PBRM1,CACNA1D,FHIT,MITF,FOXP1,ROBO2,EPHA3
MIX-EPI	8p	del	-0.0959236	negative	ARHGEF10,PCM1,LEPROTL1,WRN,NRG1,NSD3,FGFR1,ANK1,KAT6A,IKBKB,HOOK3
MIX-EPI	9q	del	0.037649	positive	CCNE1,CEP89,CEBPA,LSM14A,AKT2,CD79A,CIC,BCL3,CBLC,ERCC2,BAX,BCL2L12,POLD1,KLK2,PPP2R1A,ZNF331,TFPT,CNOT3
MIX-EPI	ZEB1	DEL	-0.0657335	negative	#N/A
MES-MIX	APC	AMP	0.099981	positive	#N/A
MES-MIX	APC	SNV	-0.0613354	negative	#N/A
MES-MIX	ARHGAP26	AMP	0.262078	positive	#N/A
MES-MIX	ARID1A	DEL	0.0624094	positive	#N/A
MES-MIX	CHIC2	SNV	1.12134	positive	#N/A
MES-MIX	DEK	DEL	0.107721	positive	#N/A
MES-MIX	ERBB2	AMP	-0.0780386	negative	#N/A
MES-MIX	IKZF3	AMP	-0.0663205	negative	#N/A
MES-MIX	KDM5C	DEL	0.0941248	positive	#N/A
MES-MIX	MSH2	AMP	-0.0848331	negative	#N/A
MES-MIX	PIK3CA	AMP	-0.0616714	negative	#N/A
MES-MIX	RB1	SNV	0.16202	positive	#N/A
MES-MIX	RHOA	AMP	0.142591	positive	#N/A
MES-MIX	SLC45A3	AMP	-0.0601345	negative	#N/A
MES-MIX	TFG	AMP	-0.0747315	negative	#N/A
MES-MIX	4p	del	0.256547	positive	FGFR3,NSD2,SLC34A2,N4BP2,RHOH,PHOX2B,TEC
