## Supplementary Tables for "Genomic and local microenvironment effects shaping epithelial-to-mesenchymal trajectories in cancer": SupplementaryTableS5.xlsx

### Sheet: Sheet1
Gene	Comparison 1	Comparison 2	PMID
CHIC2	MES vs EPI	MES vs hEMT	N/A
VHL	MES vs EPI		20068166
RB1	MES vs EPI		21502814
FLT4	MES vs EPI		33299122
ZRSR2	MES vs EPI		33568749
ARHGAP26	MES vs EPI	MES vs hEMT	26146084
ELL	MES vs EPI		N/A
PRDM1	MES vs EPI		23054396
TMPRSS2	MES vs EPI		21747944
ELK4	EPI vs MES		28446749
TFG	EPI vs MES		21596473
ERBB2	EPI vs MES	hEMT vs MES	33046882
ERBB3	EPI vs MES		32219702
DEK	MES vs hEMT		29228721
APC	MES vs hEMT		22704062
EWSR1	hEMT vs EPI		34885181
RGPD3	hEMT vs EPI		N/A
EPAS1	hEMT vs EPI		34729113
SMAD4	hEMT vs EPI	EPI vs hEMT	29468299
GPHN	hEMT vs EPI		N/A
MN1	hEMT vs EPI		33105486
UBR5	hEMT vs EPI		32363114
FOXO3	hEMT vs EPI		33882368
TP63	hEMT vs EPI		27681615
TRIM24	EPI vs hEMT		33336072
CDKN2A	EPI vs hEMT		35429970
NCKIPSD	EPI vs hEMT		N/A
RAF1	EPI vs hEMT		15308585
TGFBR2	EPI vs hEMT		23434068
SUFU	EPI vs hEMT		33017570
CTNNB1	EPI vs hEMT		27928465
FNBP1	EPI vs hEMT		34202606
