## Supplementary Tables for "Genomic and local microenvironment effects shaping epithelial-to-mesenchymal trajectories in cancer": SupplementaryTableS6.xlsx

### Sheet: Content
OS	Results of the multivariate Cox regression model for the overall survival.
	The mean and standard deviation are reported for each covariate along with the hazard ratios (HR) from the univariable and multivariable models. The p-value for the model is highly significant (p<1e-114).
PFI	Results of the multivariate Cox regression model for the progression free interval (PFI).
	The mean and standard deviation are reported for each covariate along with the hazard ratios (HR) from the univariable and multivariable models. The p-value for the model is highly significant (p<1e-79).

### Sheet: a. OS
		Summary	HR (univariable)	HR (multivariable)
Age	Mean (SD)	60.8 (13.8)	1.03 (1.03-1.04, p<0.001)	1.03 (1.03-1.04, p<0.001)
Gender	Female	2704 (49.7)	-	-
	Male	2733 (50.3)	1.59 (1.44-1.76, p<0.001)	1.37 (1.24-1.52, p<0.001)
Tumour stages	late	1836 (33.8)	-	-
	early	3259 (59.9)	0.40 (0.36-0.45, p<0.001)	0.44 (0.39-0.49, p<0.001)
	metastatic	342 (6.3)	0.63 (0.53-0.75, p<0.001)	0.82 (0.66-1.03, p=0.085)
EMT state	EPI	2280 (41.9)	-	-
	hEMT	2237 (41.1)	1.41 (1.26-1.58, p<0.001)	1.35 (1.20-1.51, p<0.001)
	MES	920 (16.9)	1.16 (1.01-1.33, p=0.036)	1.00 (0.84-1.19, p=0.957)

### Sheet: b. PFI
		Summary	HR (univariable)	HR (multivariable)
Age	Mean (SD)	60.8 (13.8)	1.01 (1.01-1.02, p<0.001)	1.01 (1.01-1.02, p<0.001)
Gender	Female	2704 (49.7)	-	-
	Male	2733 (50.3)	1.67 (1.52-1.84, p<0.001)	1.43 (1.30-1.58, p<0.001)
Tumour stages	late	1836 (33.8)	-	-
	early	3259 (59.9)	0.42 (0.38-0.46, p<0.001)	0.44 (0.40-0.49, p<0.001)
	metastatic	342 (6.3)	1.15 (0.99-1.33, p=0.065)	1.18 (0.97-1.43, p=0.093)
EMT state	EPI	2280 (41.9)	-	-
	hEMT	2237 (41.1)	1.05 (0.94-1.17, p=0.354)	1.00 (0.90-1.12, p=0.974)
	MES	920 (16.9)	1.48 (1.31-1.67, p<0.001)	1.04 (0.89-1.22, p=0.622)
