## Supplementary Tables for "Genomic and local microenvironment effects shaping epithelial-to-mesenchymal trajectories in cancer": SupplementaryTableS7.xlsx

### Sheet: Sheet1
Comparison	Markers	P.value	HR	HR CI (lower)	HR CI (upper)	P.adjusted	Outcome	Significance
MES vs EPI	ERBB2_CN	3e-24	1.8	1.6	2	22.4437	negative	***
MES vs EPI	FLT4_CN	4e-20	1.7	1.5	1.9	18.7077	negative	***
MES vs EPI	TMPRSS2_CN	1e-17	1.6	1.4	1.8	16.5229	negative	***
MES vs EPI	PRDM1_CN	4.9e-20	1.7	1.5	1.9	18.7077	negative	***
MES vs hEMT	CHIC2_SNV	0.025	0.8	0.3	2.1	1.60206	positive	*
hEMT vs EPI	CDKN2A_CN	8.7e-82	2.5	2.2	2.8	79.8564	negative	***
hEMT vs EPI	8p_del	6.3e-37	1.6	1.4	1.7	35.9965	negative	***
hEMT vs EPI	3p_del	5.9e-51	1.9	1.7	2.1	49.3261	negative	***
hEMT vs EPI	TGFBR2_CN	4e-48	1.8	1.6	2	46.7959	negative	***
hEMT vs EPI	UBR5_CN	2.2e-45	1.8	1.6	2	44.2986	negative	***
hEMT vs EPI	RAF1_CN	5.8e-47	1.8	1.6	1.9	45.7611	negative	***
hEMT vs EPI	NCKIPSD_CN	6.5e-47	1.8	1.6	1.9	45.7611	negative	***
hEMT vs EPI	Genome_doublings	8.2e-49	1.8	1.6	2	47.3592	negative	***
hEMT vs EPI	GPHN_CN	8.6e-44	1.7	1.5	1.9	42.7645	negative	***
hEMT vs EPI	EPAS1_CN	4.6e-38	1.6	1.4	1.8	37.0874	negative	***
hEMT vs EPI	FNBP1_SNV	2.1e-19	0.72	0.43	1.2	18.6498	positive	***
hEMT vs EPI	FNBP1_SNV	2.1e-19	0.72	0.43	1.2	18.6498	positive	***
